# Lipopolysaccharide integrity primes bacterial sensitivity to a cell wall-degrading intermicrobial toxin

**DOI:** 10.1101/2023.01.20.524922

**Authors:** Kristine L Trotta, Beth M Hayes, Johannes P Schneider, Jing Wang, Horia Todor, Patrick Rockefeller Grimes, Ziyi Zhao, William L Hatleberg, Melanie R Silvis, Rachel Kim, Byoung Mo Koo, Marek Basler, Seemay Chou

## Abstract

Gram-negative bacteria can antagonize neighboring microbes using a type VI secretion system (T6SS) to deliver toxins that target different essential cellular features. Despite the conserved nature of these targets, T6SS potency can vary across recipient species. To understand the molecular basis of intrinsic T6SS susceptibility, we screened for essential *Escherichia coli* genes that affect its survival when antagonized by a cell wall-degrading T6SS toxin from *Pseudomonas aeruginosa*, Tae1. We revealed genes associated with both the cell wall and a separate layer of the cell envelope, surface lipopolysaccharide, that modulate Tae1 toxicity *in vivo*. Disruption of lipopolysaccharide synthesis provided *Escherichia coli (Eco)* with novel resistance to Tae1, despite significant cell wall degradation. These data suggest that Tae1 toxicity is determined not only by direct substrate damage, but also by indirect cell envelope homeostasis activities. We also found that Tae1-resistant *Eco* exhibited reduced cell wall synthesis and overall slowed growth, suggesting that reactive cell envelope maintenance pathways could promote, not prevent, self-lysis. Together, our study highlights the consequences of co-regulating essential pathways on recipient fitness during interbacterial competition, and how antibacterial toxins leverage cellular vulnerabilities that are both direct and indirect to their specific targets *in vivo*.
