## Supplementary material for "Lipopolysaccharide integrity primes bacterial sensitivity to a cell wall-degrading intermicrobial toxin": Table S1

### Sheet: Sheet1
BACTERIAL STRAINS
Species	Name	Genotype	Phenotype	Antibiotic Selection	Induction	Source
Escherichia coli	BW25113	MG1655 Δ(araD-araB)567 ΔlacZ4787(::rrnB-3) λ- rph-1 Δ(rhaD-rhaB)568 hsdR514	CRISPRi parent strain (wild-type)	N/A	N/A	69
Escherichia coli	SC363	BW25113 Tn7att::Tn7C59, nfsA::(P541-rfp kan), λatt::pCs550r(sgRNA_rfp)	rfp CRISPRi knockdown	kanamycin, gentamicin, chloramphenicol	100µM IPTG	33
Escherichia coli	N/A	BW25113 Tn7att::dCas9,gentR; lambda-att::sgRNA(various), camR	CRISPRi knockdown collection	gentamicin, chloramphenicol	100µM IPTG	33
Escherichia coli	rfp-KD	BW25113 Tn7att::dCas9,gentR; lambda-att::sgRNA(rfp_124as), camR	CRISPRi control strain (nontargeting)	gentamicin, chloramphenicol	100µM IPTG	33
Escherichia coli	msbA-KD	BW25113 Tn7att::Tn7C60, lambda att:pCs550-ECK0905_msbA_40as	msbA CRISPRi knockdown	gentamicin, chloramphenicol	100µM IPTG	33
Escherichia coli	lpxK-KD	BW25113 Tn7att::Tn7C60, lambda att:pCs550-ECK0906_lpxK_-1as	lpxK CRISPRi knockdown	gentamicin, chloramphenicol	100µM IPTG	33
Escherichia coli	SM10 λpir	thi thr leu tonA lacY supE recA::RP4-2-Tc::Mu Km λpir	donor strain for biparental mating with Pae	kanamycin	N/A	71
Pseudomonas aeruginosa	PaeWT (B515)	PAO1 ΔPA4856 ΔPA0075; PA0090-GFP	hyperactive H1-T6SS with GFP-clpV fusion	N/A	N/A	70
Pseudomonas aeruginosa	PaeΔtae1	B515 ΔPA1844	hyperactive H1-T6SS with tae1 deletion and GFP-clpV fusion	N/A	N/A	this study
Pseudomonas aeruginosa	Paeinactive	B515 ∆PA0077	inactive H1-T6SS with GFP-clpV fusion	N/A	N/A	this study
PLASMIDS
	Name	Genotype	Phenotype	Antibiotic Selection	Induction	Source
	SC279	pBAD24	empty vector for arabinose inducible expression	carbenicillin	0.125% arabinose	72
	SC280	pBAD24::pelB-tae1WT	periplasmic Tae1WT overexpression	carbenicillin	0.125% arabinose	46
	SC281	pBAD24::pelB-tae1C30A	periplasmic Tae1C30A overexpression	carbenicillin	0.125% arabinose	46
	SC512	pSCrhaB2	empty vector for rhamnose inducible expression	trimethoprim	0.1% rhamnose	73
	SC540	pSCrhaB2::lpxK	Eco lpxK overexpression	trimethoprim	0.1% rhamnose	this study
	SC541	pSCrhaB2::msbA	Eco msbA overexpression	trimethoprim	0.1% rhamnose	this study
	SC354	pEXG2::∆PA0077	Pae icmF knockout allele	gentamicin	N/A	this study
	SC366	pEXG2:∆PA1844	Pae tae1 knockout allele	gentamicin	N/A	this study
