## Supplementary material for "Lipopolysaccharide integrity primes bacterial sensitivity to a cell wall-degrading intermicrobial toxin": Table S2

### Sheet: Sheet1
Name	Sequence	Source
CRISPRi_index_1_F	aatgatacggcgaccaccgagatctacacgatcggaagagcacacgtctgaactccagtcacATCACGgcggataacattgacattgtg	this study
CRISPRi_index_3_F	aatgatacggcgaccaccgagatctacacgatcggaagagcacacgtctgaactccagtcacTTAGGCgcggataacattgacattgtg	this study
CRISPRi_index_4_F	aatgatacggcgaccaccgagatctacacgatcggaagagcacacgtctgaactccagtcacTGACCAgcggataacattgacattgtg	this study
CRISPRi_index_5_F	aatgatacggcgaccaccgagatctacacgatcggaagagcacacgtctgaactccagtcacACAGTGgcggataacattgacattgtg	this study
CRISPRi_index_6_F	aatgatacggcgaccaccgagatctacacgatcggaagagcacacgtctgaactccagtcacGCCAATgcggataacattgacattgtg	this study
CRISPRi_index_10_F	aatgatacggcgaccaccgagatctacacgatcggaagagcacacgtctgaactccagtcacTAGCTTgcggataacattgacattgtg	this study
CRISPRi_index_12_F	aatgatacggcgaccaccgagatctacacgatcggaagagcacacgtctgaactccagtcacCTTGTAgcggataacattgacattgtg	this study
CRISPRi_index_13_F	aatgatacggcgaccaccgagatctacacgatcggaagagcacacgtctgaactccagtcacAGTCAAgcggataacattgacattgtg	this study
CRISPRi_index_14_F	aatgatacggcgaccaccgagatctacacgatcggaagagcacacgtctgaactccagtcacAGTTCCgcggataacattgacattgtg	this study
CRISPRi_index_23_F	aatgatacggcgaccaccgagatctacacgatcggaagagcacacgtctgaactccagtcacGAGTGGgcggataacattgacattgtg	this study
CRISPRi_index_R	CAAGCAGAAGACGGCATACGAGATCTGGAATTTGGTACCGAGA	this study
CRISPRi_custom_seq	GCGGATAACATTGACATTGTGAGCGGATAACAAGATACTACTAGT	this study
pEXG2_tae1_KO_start_F	TGTTAAGCTAAAGCTTGACTGTACTTTCACCCAGCTGGAAATCGTGC	this study
pEXG2_tae1_start_R	TTCAGCATGCTTGCGGCTCGAGTTGAGACTGTCCATGTATCACCTATGCGTGTCG	this study
pEXG2_tae1_end_F	AACTCGAGCCGCAAGCATGCTGAACCCAGGGCCAGTTGATTCAGGCCGTGCTG	this study
pEXG2_tae1_end_R	TCAATCAGTATCTAGACGCCGCCTTCGATCAGGCCTC	this study
Tae1_KO_screen_F	GATGTTCAGCAACGAGGATCC	this study
Tae1_KO_screen_R	GTGTCGAAGATGGTCTCGATC	this study
pSCrhaB2_lpxK_OE_F	GGGAATTCCATATGATCGAAAAAATCTGGTCTGG	this study
pSCrhaB2_lpxK_OE_R	CCCAAGCTTCTAGTTGCCAGAAGCCAG	this study
pSCrhaB2_msbA_OE_F	GGGAATTCCATATGCATAACGACAAAGATCTCTC	this study
pSCrhaB2_msbA_OE_R	CCCAAGCTTTCATTGGCCAAACTGCATTTT	this study
pSCrhaB2_screen_F	GGTGAGCATCACATCACCACAATT	this study
pSCrhaB2_screen_R	CTGAGCCTTTCGTTTTATTTGATGCC	this study
Eco_rpoD_qPCR_F	GGCGAAATTGACATCGCTAAG	33
Eco_rpoD_qPCR_R	GTAGGTGCCAGATCTTCTTCTG	33
Eco_rfp_qPCR_F	GACGGTGCTCTGAAAGGTGA	33
Eco_rfp_qPCR_R	GTTTTGTAAGCACCCGGCAG	33
Eco_msbA_qPCR_F	CTTCCCAAGTGTCATGGATAG	this study
Eco_msbA_qPCR_R	GCGCTTACCTTCATCTTTCT	this study
Eco_lpxK_qPCR_F	GCGCTTAAAGTCGGTTGAT	this study
Eco_lpxK_qPCR_R	CATCTTCAGCGTGGCAAA	this study
Eco_ycaI_qPCR_F	GAACCGGAAGGCGTTATT	this study
Eco_ycaI_qPCR_R	CTACCTTGTAAAGGCCAGTG	this study
Eco_ycaQ_qPCR_F	CGCAAACAGAAGCAGAAATC	this study
Eco_ycaQ_qPCR_R	TAGCGGCAGCAAATCATC	this study
